# Novel canine high-quality metagenome-assembled genomes, prophages, and host-associated plasmids by long-read metagenomics together with Hi-C proximity ligation

**DOI:** 10.1101/2021.07.02.450895

**Authors:** Anna Cuscó, Daniel Pérez, Joaquim Viñes, Norma Fàbregas, Olga Francino

## Abstract

Long-read metagenomics facilitates the assembly of high-quality metagenome-assembled genomes (HQ MAGs) out of complex microbiomes. It provides highly contiguous assemblies by spanning repetitive regions, complete ribosomal genes, and mobile genetic elements. Hi-C proximity ligation data bins the long contigs and their associated extra-chromosomal elements to their bacterial host. Here, we characterized a canine fecal sample combining a long-read metagenomics assembly with Hi-C data, and further correcting frameshift errors.

We retrieved 27 HQ MAGs and seven medium-quality (MQ) MAGs considering MIMAG criteria. All the long-read canine MAGs improved previous short-read MAGs from public datasets regarding contiguity of the assembly, presence, and completeness of the ribosomal operons, and presence of canonical tRNAs. This trend was also observed when comparing to representative genomes from a pure culture (short-read assemblies). Moreover, Hi-C data linked six potential plasmids to their bacterial hosts. Finally, we identified 51 bacteriophages integrated into their bacterial host, providing novel host information for eight viral clusters that included Gut Phage Database viral genomes. Even though three viral clusters were species-specific, most of them presented a broader host range.

In conclusion, long-read metagenomics retrieved long contigs harboring complete assembled ribosomal operons, prophages, and other mobile genetic elements. Hi-C binned together the long contigs into HQ and MQ MAGs, some of them representing closely related species. Long-read metagenomics and Hi-C proximity ligation are likely to become a comprehensive approach to HQ MAGs discovery and assignment of extra-chromosomal elements to their bacterial host.
