## Additional Files 2-6 for "Novel canine high-quality metagenome-assembled genomes, prophages, and host-associated plasmids by long-read metagenomics together with Hi-C proximity ligation"

### Sheet: Add File 2 - Frameshift corr
Additional File 2. Frameshift-correction of CanMAGs. Several quality values associated to MAG quality were assessed before and after the frameshift correction step.
Completeness (Comp.), Contamination (Cont.), and number of predicted genes (nº pred. Genes) are values from CheckM. MAG quality regarding MIMAG criteria.
					PRE-FRAMESHIFT CORRECTION				POST-FRAMESHIFT CORRECTION
MAG ID	nº of tigs	Mean Cov.	Phylum	Taxonomic classification (GTDB)	Compl.	Cont.	nº pred. genes	MAG Quality	Compl.	Cont.	nº pred. genes	MAG Quality
CanMAG_01	1	205	Firmicutes	s__Phascolarctobacterium_A sp900544885	99.8503	1.99601	2037	HQ	99.8503	1.99601	1985	HQ
CanMAG_02	12	11.6177	Firmicutes	s__Clostridium_Q sp000435655	78.9781	0.0575374	4981	mq	94.7903	0	2958	HQ
CanMAG_03	68	35.0728	Firmicutes	s__Clostridium_U hiranonis	85.8974	6.29371	3520	mq	91.3753	6.29371	2415	mq
CanMAG_04	2	42.2053	Firmicutes	s__Enterococcus_B hirae	99.6879	0.093633	2950	HQ	99.1261	0	2556	HQ
CanMAG_05	2	23.2715	Firmicutes	s__Catenibacterium sp000437715	93.3533	0	3584	HQ	98.4563	0	2585	HQ
CanMAG_06	33	21.2683	Firmicutes	s__Allobaculum stercoricanis	92.9245	1.34771	2567	HQ	97.6415	2.29111	1938	HQ
CanMAG_07	28	6.73497	Firmicutes	g__Erysipelatoclostridium;s__	60.3379	1.72956	4510	mq	90.5385	0	2256	HQ
CanMAG_08	21	7.64737	Firmicutes	g__Holdemanella;s__	70.8977	2.08221	4710	mq	85.2487	1.98787	2670	mq
CanMAG_09	61	50.2269	Firmicutes	s__Blautia hansenii	93.259	4.88323	4649	HQ	96.0191	4.35244	3564	HQ
CanMAG_10	45	27.4528	Firmicutes	s__Blautia sp000432195	90.2601	1.91083	3913	HQ	93.3917	2.54777	2933	HQ
CanMAG_11	3	43.2558	Firmicutes	s__Blautia sp003287895	97.8769	0	3372	HQ	99.3631	0	2854	HQ
CanMAG_12	15	25.6527	Firmicutes	s__Blautia sp900556555	94.9363	0.636943	3793	HQ	97.6433	0	2834	HQ
CanMAG_13	15	12.4967	Firmicutes	s__Blautia_A sp000433815	53.9585	0.632911	4636	mq	65.1424	0	2567	mq
CanMAG_14	10	65.3278	Firmicutes	s__Blautia_A sp900541345	91.1432	0	3912	HQ	97.9747	0	2644	HQ
CanMAG_15	62	40.8675	Firmicutes	s__Enterocloster sp001517625	98.7658	0.978136	4124	HQ	98.9241	1.66858	3465	HQ
CanMAG_16	20	14.3062	Firmicutes	s__Faecalimonas umbilicata	86.3107	0	3835	mq	91.7959	0	2352	HQ
CanMAG_17	60	25.5648	Firmicutes	s__Ruminococcus_B gnavus	91.7178	3.50877	4944	HQ	94.6279	3.62573	3451	HQ
CanMAG_18	9	16.3309	Firmicutes	s__UBA9502 sp900538475	65.9353	0	3549	mq	73.4296	0.949367	2300	mq
CanMAG_19	5	22.305	Firmicutes	g__Schaedlerella;s__	91.573	0	3028	HQ	94.6279	0	2263	HQ
CanMAG_20	24	116.725	Firmicutes	s__Faecalibacterium sp900540455	79.6485	0.680272	2314	mq	82.0862	1.02041	2107	mq
CanMAG_21	5	17.7934	Firmicutes	g__UMGS966;s__	86.8568	0	2455	mq	94.2953	0	1942	HQ
CanMAG_22	51	252.447	Firmicutes	s__Megamonas funiformis	92.4051	3.16456	2526	HQ	94.9367	3.16456	2301	HQ
CanMAG_23	7	153.47	Bacteroidota	s__Phocaeicola coprocola	92.8638	0.572139	3791	HQ	96.6418	0.572139	3011	HQ
CanMAG_24	2	230.599	Bacteroidota	s__Phocaeicola plebeius	91.0634	0.310945	4199	HQ	97.5746	0.559701	3159	HQ
CanMAG_25	33	560.098	Bacteroidota	s__Phocaeicola sp900546645	98.5075	0.447761	3033	HQ	98.3209	0.820896	2908	HQ
CanMAG_26	3	281.04	Bacteroidota	s__Phocaeicola sp900556845	95.199	0.149254	3296	HQ	98.7407	0.522388	2873	HQ
CanMAG_27	3	632.254	Bacteroidota	s__Prevotellamassilia sp000437675	98.0173	2.23048	2846	HQ	98.0173	2.23048	2781	HQ
CanMAG_28	1	577	Bacteroidota	s__Prevotellamassilia sp900541335	97.6456	0	2118	HQ	97.6456	0	2060	HQ
CanMAG_29	1	368	Bacteroidota	g__Bacteroides;s__	68.8445	0.2943	2855	mq	75.1084	0	1843	mq
CanMAG_30	68	104.044	Proteobacteriota	s__Sutterella wadsworthensis_A	93.9655	6.11285	3596	mq	98.2759	6.58307	2871	mq
CanMAG_31	3	168	Proteobacteriota	g__Sutterella;s__	85.6556	1.79434	4833	mq	96.2112	1.24224	2883	HQ
CanMAG_32	1	101	Proteobacteriota	g__Succinivibrio;s__	98.6765	0	1764	HQ	98.6765	0	1687	HQ
CanMAG_33	49	87.0643	Actinobacteriota	s__Collinsella intestinalis	99.1935	0	2063	HQ	99.1935	0	1867	HQ
CanMAG_34	47	225.19	Fusobacteriota	s__Fusobacterium_B sp900554885	94.382	0.160514	2252	HQ	96.6292	1.28411	1978	HQ

### Sheet: Add File 3 - fecal catalogs
Additional File 3. CanMAG bacterial species prevalence in animal and human gut catalogs. The prevalence of bacterial species was compared to two fecal microbiome catalogs: animal gut metagenome (n=5,596) and UHGG catalogs (n=204,938).
GTDB representative states the source of the representative genome on GTDB. Dog prevalence when comparing both catalogs.
			Animal gut Mg			UHGG
MAG ID	phylum	Taxonomy	Dog	Other carnivora	Other animal	Human	Dog prevalence	GTDB representative	Comments
CanMAG_01	Firmicutes	Phascolarctobacterium_A sp900544885	11	1	0	26	0.289474	Human feces
CanMAG_02	Firmicutes	Clostridium_Q sp000435655	1	4	0	107	0.00892857	Human feces
CanMAG_03	Firmicutes	Clostridium_U hiranonis	12	2	0	6	0.6	Human feces	More prevalent in dog feces
CanMAG_04	Firmicutes	Enterococcus_B hirae	0	1	3	35	0	Type strain
CanMAG_05	Firmicutes	Catenibacterium sp000437715	26	3	0	691	0.0361111	Human feces
CanMAG_06	Firmicutes	Allobaculum stercoricanis	47	0	0	0	1	Dog feces	Only observed in dog feces
CanMAG_07	Firmicutes	g__Erysipelatoclostridium; s__	1	0	0	0	1	0	Only observed in dog feces
CanMAG_08	Firmicutes	g__Holdemanella; s__	30	42	0	0	0.416667	0	Only observed in carnivora feces
CanMAG_09	Firmicutes	Blautia hansenii	8	0	0	116	0.0645161	Type strain
CanMAG_10	Firmicutes	Blautia sp000432195	0	0	0	38	0	Human feces
CanMAG_11	Firmicutes	Blautia sp003287895	0	1	0	6	0	Dog feces
CanMAG_12	Firmicutes	Blautia sp900556555	3	0	0	1	0.75	Human feces	More prevalent in dog feces
CanMAG_13	Firmicutes	Blautia_A sp000433815	0	29	0	184	0	Human feces
CanMAG_14	Firmicutes	Blautia_A sp900541345	34	1	0	8	0.790698	Human feces	More prevalent in dog feces
CanMAG_15	Firmicutes	Enterocloster sp001517625	6	0	0	315	0.0186916	Human feces
CanMAG_16	Firmicutes	Faecalimonas umbilicata	19	1	0	146	0.114458	Type strain
CanMAG_17	Firmicutes	Ruminococcus_B gnavus	30	1	0	1238	0.0236407	Type strain
CanMAG_18	Firmicutes	UBA9502 sp900538475	1	0	0	-	1	Human feces	More prevalent in dog feces
CanMAG_19	Firmicutes	g__Schaedlerella; s__	8	0	0	2	0.8	0	More prevalent in dog feces
CanMAG_20	Firmicutes	Faecalibacterium sp900540455	75	1	0	68	0.520833	Human feces	More prevalent in dog feces
CanMAG_21	Firmicutes	g__UMGS966; s__	7	0	0	-	1	0	Only observed in dog feces
CanMAG_22	Bacteroidota	Megamonas funiformis	32	7	4	827	0.0367816	Human feces
CanMAG_23	Bacteroidota	Phocaeicola coprocola	2	3	0	592	0.00335008	Human feces
CanMAG_24	Bacteroidota	Phocaeicola plebeius	1	4	0	157	0.00617284	Human feces
CanMAG_25	Bacteroidota	Phocaeicola sp900546645	54	2	0	3	0.915254	Human feces	More prevalent in dog feces
CanMAG_26	Bacteroidota	Phocaeicola sp900556845	12	0	0	-	1	Human feces	More prevalent in dog fecess
CanMAG_27	Bacteroidota	Prevotellamassilia sp000437675	86	1	0	55	0.605634	Human feces	More prevalent in dog feces
CanMAG_28	Bacteroidota	Prevotellamassilia sp900541335	7	0	0	24	0.225806	Human feces
CanMAG_29	Bacteroidota	g__Bacteroides; s__	50	0	0	0	1	0	Only observed in dog feces
CanMAG_30	Proteobacteriota	Sutterella wadsworthensis_A	1	13	0	968	0.00101833	Human feces
CanMAG_31	Proteobacteriota	g__Sutterella; s__	0	0	0	6	0	0
CanMAG_32	Proteobacteriota	g__Succinivibrio; s__	1	0	0	0	1	0	Only observed in dog feces
CanMAG_33	Actinobacteriota	Collinsella intestinalis	30	0	0	134	0.182927	Human feces
CanMAG_34	Fusobacteriota	Fusobacterium_B sp900554885	71	0	0	2	0.972603	Human gut	More prevalent in dog feces

### Sheet: Add File 4 - plasmids
Additional File 4. Predicted plasmids linked to CanMAGs. Predicted plasmids were manually checked assessing coverage (cov.), circularity, predicted genes, and BLAST results.
MAG ID	GTDB Taxonomy	Plasmid ID	Plasmid size (bp)	CanMAG mean cov.	Plasmid cov.	Circular	Gene annotation (Prokka)	Blast best hit	BLAST Cov.	BLAST Id.
CanMAG_04	Enterococcus_B hirae	PL1-CanMAG_04	28846	42.2053	62	Y	ybdM, xerS, xerC, soj, bin3, the rest are hp	Enterococcus hirae strain HDC14-2 plasmid pHDC14-2.74K, complete genome	0.77	0.986
CanMAG_08	g__Holdemanella;s__	PL1-CanMAG_08	6579	7.64737	17	Y	Mobilization protein A (mobA)	Unidentified plasmid plasmid FAKO03_2024, complete sequence	0.09	0.877
CanMAG_09	Blautia hansenii	PL1-CanMAG_09	8663	50.2269	99	N	2 replication initation proteins (repE), the rest are hp	Uncultured prokaryote from Rat gut metagenome metamobilome, plasmid pRGRH0358	0.03	0.8874
CanMAG_31	g__Sutterella; s__	PL1-CanMAG_31	29963	168	471	Y	bin3, ttrS, todT, ifcA, outer membrane porin protein, xreF, the rest are hp	Uncultured prokaryote from Rat gut metagenome metamobilome, plasmid pRGRH0358	0.12	0.9276
CanMAG_34	Fusobacterium_B sp900554885	PL1-CanMAG_34	6621	225.19	515	Y	All hypotetical proteins (hp)	Uncultured bacterium plasmid pRGI00233	0.02	0.8651
CanMAG_34	Fusobacterium_B sp900554885	PL2-CanMAG_34	10296	225.19	914	Y	Lincosamide resistance protein (linA), Toxin yoEB (yoeB)	Unidentified plasmid plasmid FAKO03_2028, complete sequence	0.04	0.8238

### Sheet: Add File 5 - Viral Network
Additional File 5. Viral cluster detailed network information. Viral clusters included BPX-CanMAG_XX and a subset of Gut Phage Database viral genomes.
Query_name	Source	Pred_taxon	Host	Bacterial_Phylum	Bacterial_host	Genome_size	VC	VC Status	Size	VC Subcluster	VC Subcluster Size	Quality	Adj P-value	Topology Confidence Score
uvig_242803	GPD_Metagenome	NA	NA	NA	NA	20381	183_0	Clustered	11	VC_183_0	11	0.5284	1	0.5284
uvig_506196	GPD_Metagenome	NA	Clostridium_M clostridioformis	Firmicutes	f__Lachnospiraceae	22114	183_0	Clustered	11	VC_183_0	11	0.5284	1	0.5284
uvig_475030	GPD_Metagenome	NA	NA	NA	NA	24454	183_0	Clustered	11	VC_183_0	11	0.5284	1	0.5284
contig_243	Canine_fecal_metagenome	NA	s__Enterocloster sp001517625	Firmicutes	f__Lachnospiraceae	25334	183_0	Clustered	11	VC_183_0	11	0.5284	1	0.5284
uvig_523615	GPD_Metagenome	NA	NA	NA	NA	27881	183_0	Clustered	11	VC_183_0	11	0.5284	1	0.5284
uvig_250346	GPD_Metagenome	NA	NA	NA	NA	35998	183_0	Clustered	11	VC_183_0	11	0.5284	1	0.5284
contig_1949	Canine_fecal_metagenome	NA	s__UBA9502 sp900538475	Firmicutes	f__Lachnospiraceae	39523	183_0	Clustered	11	VC_183_0	11	0.5284	1	0.5284
uvig_144982	GPD_Metagenome	NA	NA	NA	NA	40304	183_0	Clustered	11	VC_183_0	11	0.5284	1	0.5284
uvig_255659	GPD_Metagenome	NA	NA	NA	NA	46160	183_0	Clustered	11	VC_183_0	11	0.5284	1	0.5284
uvig_176990	GPD_Metagenome	NA	NA	NA	NA	47002	183_0	Clustered	11	VC_183_0	11	0.5284	1	0.5284
uvig_456226	GPD_Metagenome	NA	Anaerostipes hadrus_A	Firmicutes	f__Lachnospiraceae	49411	183_0	Clustered	11	VC_183_0	11	0.5284	1	0.5284
ivig_1305	GPD_Isolate	NA	Blautia_A/NA, Clostridium_M clostridioformis	Firmicutes	f__Lachnospiraceae	63015	183_1	Clustered/Singleton	1	VC_183_1	1	0	1	0
uvig_122126	GPD_Metagenome	NA	NA	NA	NA	10426	217_0	Clustered	27	VC_217_0	27	0.6185	1	0.6185
uvig_440825	GPD_Metagenome	Siphoviridae	NA	NA	NA	10575	217_0	Clustered	27	VC_217_0	27	0.6185	1	0.6185
uvig_165147	GPD_Metagenome	Siphoviridae	NA	NA	NA	10959	217_0	Clustered	27	VC_217_0	27	0.6185	1	0.6185
uvig_276001	GPD_Metagenome	NA	NA	NA	NA	12171	217_0	Clustered	27	VC_217_0	27	0.6185	1	0.6185
uvig_430044	GPD_Metagenome	NA	NA	NA	NA	12482	217_0	Clustered	27	VC_217_0	27	0.6185	1	0.6185
uvig_519545	GPD_Metagenome	Siphoviridae	NA	NA	NA	14052	217_0	Clustered	27	VC_217_0	27	0.6185	1	0.6185
uvig_26852	GPD_Metagenome	NA	NA	NA	NA	14186	217_0	Clustered	27	VC_217_0	27	0.6185	1	0.6185
uvig_448651	GPD_Metagenome	NA	NA	NA	NA	14260	217_0	Clustered	27	VC_217_0	27	0.6185	1	0.6185
uvig_278045	GPD_Metagenome	NA	NA	NA	NA	14578	217_0	Clustered	27	VC_217_0	27	0.6185	1	0.6185
uvig_468065	GPD_Metagenome	NA	NA	NA	NA	18277	217_0	Clustered	27	VC_217_0	27	0.6185	1	0.6185
uvig_88426	GPD_Metagenome	NA	NA	NA	NA	21115	217_0	Clustered	27	VC_217_0	27	0.6185	1	0.6185
uvig_273777	GPD_Metagenome	NA	Erysipelatoclostridium/GCF_000752095.2	Firmicutes	f__Erysipelatoclostridiaceae	22521	217_0	Clustered	27	VC_217_0	27	0.6185	1	0.6185
uvig_448459	GPD_Metagenome	NA	NA	NA	NA	23548	217_0	Clustered	27	VC_217_0	27	0.6185	1	0.6185
uvig_524479	GPD_Metagenome	NA	NA	NA	NA	23876	217_0	Clustered	27	VC_217_0	27	0.6185	1	0.6185
uvig_395973	GPD_Metagenome	NA	NA	NA	NA	24721	217_0	Clustered	27	VC_217_0	27	0.6185	1	0.6185
uvig_482682	GPD_Metagenome	NA	NA	NA	NA	27055	217_0	Clustered	27	VC_217_0	27	0.6185	1	0.6185
contig_377	Canine_fecal_metagenome	NA	s__Enterocloster sp001517625	Firmicutes	f__Lachnospiraceae	27920	217_0	Clustered	27	VC_217_0	27	0.6185	1	0.6185
uvig_538735	GPD_Metagenome	NA	NA	NA	NA	29057	217_0	Clustered	27	VC_217_0	27	0.6185	1	0.6185
uvig_225860	GPD_Metagenome	NA	Anaerostipes hadrus	Firmicutes	f__Lachnospiraceae	29109	217_0	Clustered	27	VC_217_0	27	0.6185	1	0.6185
uvig_33048	GPD_Metagenome	NA	NA	NA	NA	32292	217_0	Clustered	27	VC_217_0	27	0.6185	1	0.6185
ivig_2585	GPD_Isolate	NA	Eubacterium_D sp1	Firmicutes	f__Erysipelotrichaceae	37382	217_0	Clustered	27	VC_217_0	27	0.6185	1	0.6185
uvig_97642	GPD_Metagenome	NA	NA	NA	NA	38297	217_0	Clustered	27	VC_217_0	27	0.6185	1	0.6185
uvig_292988	GPD_Metagenome	NA	NA	NA	NA	41058	217_0	Clustered	27	VC_217_0	27	0.6185	1	0.6185
contig_3221	Canine_fecal_metagenome	NA	g__Holdemanella;s__	Firmicutes	f__Erysipelotrichaceae	44640	217_0	Clustered	27	VC_217_0	27	0.6185	1	0.6185
contig_1899	Canine_fecal_metagenome	NA	s__Catenibacterium sp000437715	Firmicutes	f__Erysipelatoclostridiaceae	45860	217_0	Clustered	27	VC_217_0	27	0.6185	1	0.6185
uvig_517692	GPD_Metagenome	NA	NA	NA	NA	46302	217_0	Clustered	27	VC_217_0	27	0.6185	1	0.6185
uvig_564706	GPD_Metagenome	NA	NA	NA	NA	79748	217_0	Clustered	27	VC_217_0	27	0.6185	1	0.6185
uvig_557036	GPD_Metagenome	NA	Ruminococcus_E bromii	Firmicutes	f__Acutalibacteraceae	78724	217_1	Clustered/Singleton	1	VC_217_1	1	0	1	0
uvig_534496	GPD_Metagenome	NA	NA	NA	NA	22282	219_0	Clustered	12	VC_219_0	12	0.7473	1	0.7473
uvig_296593	GPD_Metagenome	NA	NA	NA	NA	25356	219_0	Clustered	12	VC_219_0	12	0.7473	1	0.7473
uvig_329446	GPD_Metagenome	NA	Bacteroides_A coprophilus	Bacteroidetes	g__Phocaeicola	26607	219_0	Clustered	12	VC_219_0	12	0.7473	1	0.7473
uvig_87778	GPD_Metagenome	NA	Bacteroides_A coprophilus	Bacteroidetes	g__Phocaeicola	28511	219_0	Clustered	12	VC_219_0	12	0.7473	1	0.7473
contig_1551	Canine_fecal_metagenome	NA	s__Phocaeicola sp900546645	Bacteroidetes	g__Phocaeicola	34229	219_0	Clustered	12	VC_219_0	12	0.7473	1	0.7473
uvig_53183	GPD_Metagenome	NA	NA	NA	NA	37783	219_0	Clustered	12	VC_219_0	12	0.7473	1	0.7473
uvig_71216	GPD_Metagenome	NA	Bacteroides_A coprophilus	Bacteroidetes	g__Phocaeicola	38212	219_0	Clustered	12	VC_219_0	12	0.7473	1	0.7473
uvig_190432	GPD_Metagenome	NA	NA	NA	NA	40435	219_0	Clustered	12	VC_219_0	12	0.7473	1	0.7473
uvig_419778	GPD_Metagenome	NA	Bacteroides_A/GCA_900066455.1	Bacteroidetes	g__Phocaeicola	44015	219_0	Clustered	12	VC_219_0	12	0.7473	1	0.7473
uvig_418900	GPD_Metagenome	NA	NA	NA	NA	60734	219_0	Clustered	12	VC_219_0	12	0.7473	1	0.7473
uvig_439963	GPD_Metagenome	NA	NA	NA	NA	62820	219_0	Clustered	12	VC_219_0	12	0.7473	1	0.7473
uvig_98064	GPD_Metagenome	NA	NA	NA	NA	72705	219_0	Clustered	12	VC_219_0	12	0.7473	1	0.7473
uvig_263801	GPD_Metagenome	NA	NA	NA	NA	21328	241_0	Clustered	7	VC_241_0	7	0.5118	1	0.5118
contig_2957	Canine_fecal_metagenome	NA	s__Blautia_A sp000433815	Firmicutes	s__Blautia_A sp000433815	26155	241_0	Clustered	7	VC_241_0	7	0.5118	1	0.5118
uvig_251954	GPD_Metagenome	NA	NA	NA	NA	28098	241_0	Clustered	7	VC_241_0	7	0.5118	1	0.5118
uvig_250355	GPD_Metagenome	NA	NA	NA	NA	36382	241_0	Clustered	7	VC_241_0	7	0.5118	1	0.5118
uvig_169990	GPD_Metagenome	NA	NA	NA	NA	36686	241_0	Clustered	7	VC_241_0	7	0.5118	1	0.5118
uvig_227023	GPD_Metagenome	NA	NA	NA	NA	37344	241_0	Clustered	7	VC_241_0	7	0.5118	1	0.5118
uvig_526354	GPD_Metagenome	NA	NA	NA	NA	42889	241_0	Clustered	7	VC_241_0	7	0.5118	1	0.5118
uvig_439599	GPD_Metagenome	Myoviridae	Megamonas funiformis	Firmicutes	s__Megamonas funiformis	18971	253_0	Clustered	5	VC_253_0	5	0.3089	1	0.3089
uvig_572595	GPD_Metagenome	Myoviridae	Megamonas funiformis	Firmicutes	s__Megamonas funiformis	23153	253_0	Clustered	5	VC_253_0	5	0.3089	1	0.3089
uvig_285970	GPD_Metagenome	NA	NA	NA	NA	33422	253_0	Clustered	5	VC_253_0	5	0.3089	1	0.3089
contig_1105	Canine_fecal_metagenome	NA	s__Megamonas funiformis	Firmicutes	s__Megamonas funiformis	35900	253_0	Clustered	5	VC_253_0	5	0.3089	1	0.3089
uvig_543914	GPD_Metagenome	Myoviridae	Megamonas funiformis	Firmicutes	s__Megamonas funiformis	36614	253_0	Clustered	5	VC_253_0	5	0.3089	1	0.3089
uvig_122002	GPD_Metagenome	NA	NA	NA	NA	27780	254_0	Clustered	5	VC_254_0	5	0.3133	1	0.3133
uvig_227016	GPD_Metagenome	Myoviridae	NA	NA	NA	36331	254_0	Clustered	5	VC_254_0	5	0.3133	1	0.3133
uvig_250436	GPD_Metagenome	NA	NA	NA	NA	41228	254_0	Clustered	5	VC_254_0	5	0.3133	1	0.3133
uvig_217520	GPD_Metagenome	NA	NA	NA	NA	44517	254_0	Clustered	5	VC_254_0	5	0.3133	1	0.3133
contig_559	Canine_fecal_metagenome	NA	s__Clostridium_Q sp000435655	Firmicutes	s__Clostridium_Q sp000435655	53237	254_0	Clustered	5	VC_254_0	5	0.3133	1	0.3133
uvig_256525	GPD_Metagenome	NA	NA	NA	NA	25528	257_0	Clustered	7	VC_257_0	7	0.6751	1	0.6751
uvig_479881	GPD_Metagenome	NA	NA	NA	NA	28261	257_0	Clustered	7	VC_257_0	7	0.6751	1	0.6751
uvig_381118	GPD_Metagenome	NA	NA	NA	NA	34241	257_0	Clustered	7	VC_257_0	7	0.6751	1	0.6751
uvig_471880	GPD_Metagenome	NA	NA	NA	NA	34559	257_0	Clustered	7	VC_257_0	7	0.6751	1	0.6751
uvig_335840	GPD_Metagenome	NA	NA	NA	NA	38697	257_0	Clustered	7	VC_257_0	7	0.6751	1	0.6751
contig_1	Canine_fecal_metagenome	NA	g__Sutterella;s__	Proteobacteria	g__Sutterella;s__	42692	257_0	Clustered	7	VC_257_0	7	0.6751	1	0.6751
uvig_254506	GPD_Metagenome	NA	NA	NA	NA	66096	257_0	Clustered	7	VC_257_0	7	0.6751	1	0.6751
uvig_125633	GPD_Metagenome	NA	Faecalibacterium prausnitzii_E, Faecalibacterium prausnitzii_C	Firmicutes	f__Ruminococcaceae	44283	267_0	Clustered	2	VC_267_0	2	0.1124	0.953583	0.1072
uvig_474043	GPD_Metagenome	NA	Faecalibacterium prausnitzii_D, Faecalibacterium prausnitzii_C	Firmicutes	f__Ruminococcaceae	88355	267_0	Clustered	2	VC_267_0	2	0.1124	0.953583	0.1072
uvig_479189	GPD_Metagenome	NA	NA	NA	NA	12661	267_1	Clustered	8	VC_267_1	8	0.4893	1	0.4893
uvig_291881	GPD_Metagenome	NA	NA	NA	NA	24560	267_1	Clustered	8	VC_267_1	8	0.4893	1	0.4893
uvig_472503	GPD_Metagenome	NA	NA	NA	NA	36173	267_1	Clustered	8	VC_267_1	8	0.4893	1	0.4893
uvig_479507	GPD_Metagenome	NA	NA	NA	NA	38129	267_1	Clustered	8	VC_267_1	8	0.4893	1	0.4893
uvig_442715	GPD_Metagenome	NA	NA	NA	NA	41849	267_1	Clustered	8	VC_267_1	8	0.4893	1	0.4893
uvig_452104	GPD_Metagenome	NA	NA	NA	NA	41917	267_1	Clustered	8	VC_267_1	8	0.4893	1	0.4893
uvig_229208	GPD_Metagenome	NA	NA	NA	NA	41979	267_1	Clustered	8	VC_267_1	8	0.4893	1	0.4893
contig_1969	Canine_fecal_metagenome	NA	g__UMGS966;s__	Firmicutes	f__Ruminococcaceae	47108	267_1	Clustered	8	VC_267_1	8	0.4893	1	0.4893
contig_260	Canine_fecal_metagenome	NA	s__Blautia sp003287895	Firmicutes	f__Lachnospiraceae	28487	301_0	Clustered	5	VC_301_0	5	0.339	1	0.339
uvig_472506	GPD_Metagenome	NA	NA	NA	NA	35131	301_0	Clustered	5	VC_301_0	5	0.339	1	0.339
uvig_460601	GPD_Metagenome	NA	Ruminococcus_A/GCA_900066745.1	Firmicutes	f__Lachnospiraceae	35288	301_0	Clustered	5	VC_301_0	5	0.339	1	0.339
uvig_80952	GPD_Metagenome	NA	NA	NA	NA	36759	301_0	Clustered	5	VC_301_0	5	0.339	1	0.339
uvig_425258	GPD_Metagenome	NA	NA	NA	NA	38763	301_0	Clustered	5	VC_301_0	5	0.339	1	0.339
uvig_326134	GPD_Metagenome	NA	NA	NA	NA	20170	318_0	Clustered	10	VC_318_0	10	0.6628	1	0.6628
uvig_142353	GPD_Metagenome	NA	NA	NA	NA	25433	318_0	Clustered	10	VC_318_0	10	0.6628	1	0.6628
uvig_23236	GPD_Metagenome	NA	NA	NA	NA	39864	318_0	Clustered	10	VC_318_0	10	0.6628	1	0.6628
uvig_24380	GPD_Metagenome	NA	NA	NA	NA	39864	318_0	Clustered	10	VC_318_0	10	0.6628	1	0.6628
uvig_526114	GPD_Metagenome	NA	NA	NA	NA	44123	318_0	Clustered	10	VC_318_0	10	0.6628	1	0.6628
uvig_231652	GPD_Metagenome	NA	Bacteroides_A/UBA10785	Bacteroidetes	g__Phocaeicola	45603	318_0	Clustered	10	VC_318_0	10	0.6628	1	0.6628
contig_1332	Canine_fecal_metagenome	NA	s__Phocaeicola sp900556845	Bacteroidetes	g__Phocaeicola	47132	318_0	Clustered	10	VC_318_0	10	0.6628	1	0.6628
uvig_75290	GPD_Metagenome	NA	NA	NA	NA	51206	318_0	Clustered	10	VC_318_0	10	0.6628	1	0.6628
uvig_482857	GPD_Metagenome	NA	NA	NA	NA	54866	318_0	Clustered	10	VC_318_0	10	0.6628	1	0.6628
uvig_133642	GPD_Metagenome	NA	NA	NA	NA	56849	318_0	Clustered	10	VC_318_0	10	0.6628	1	0.6628
uvig_264210	GPD_Metagenome	NA	NA	NA	NA	28109	342_0	Clustered	3	VC_342_0	3	0.1141	0.974037	0.1111
uvig_531795	GPD_Metagenome	NA	NA	NA	NA	47007	342_0	Clustered	3	VC_342_0	3	0.1141	0.974037	0.1111
uvig_80715	GPD_Metagenome	NA	NA	NA	NA	89569	342_0	Clustered	3	VC_342_0	3	0.1141	0.974037	0.1111
contig_2914	Canine_fecal_metagenome	NA	s__Blautia hansenii	Firmicutes	s__Blautia hansenii	151986	342_1	Clustered/Singleton	1	VC_342_1	1	0	1	0
ivig_4412	GPD_Isolate	NA	Blautia hansenii	Firmicutes	s__Blautia hansenii	94221	342_2	Clustered/Singleton	1	VC_342_2	1	0	1	0
uvig_521484	GPD_Metagenome	NA	Tyzzerella sp1, Ruminococcus_B gnavus	Firmicutes	f__Lachnospiraceae	33761	344_0	Clustered	2	VC_344_0	2	0.0388	0.949347	0.0368
uvig_472046	GPD_Metagenome	NA	NA	NA	NA	42948	344_0	Clustered	2	VC_344_0	2	0.0388	0.949347	0.0368
uvig_80915	GPD_Metagenome	NA	Blautia hansenii	Firmicutes	f__Lachnospiraceae	49149	344_1	Clustered	3	VC_344_1	3	0.1497	0.998482	0.1494
uvig_248994	GPD_Metagenome	NA	Robinsoniella/NA	Firmicutes	f__Lachnospiraceae	61192	344_1	Clustered	3	VC_344_1	3	0.1497	0.998482	0.1494
uvig_224372	GPD_Metagenome	NA	Blautia hansenii, Robinsoniella/NA	Firmicutes	f__Lachnospiraceae	75279	344_1	Clustered	3	VC_344_1	3	0.1497	0.998482	0.1494
uvig_335845	GPD_Metagenome	NA	NA	NA	NA	21351	344_2	Clustered	9	VC_344_2	9	0.2872	1	0.2872
uvig_18349	GPD_Metagenome	NA	Tyzzerella nexilis	Firmicutes	f__Lachnospiraceae	22020	344_2	Clustered	9	VC_344_2	9	0.2872	1	0.2872
uvig_425648	GPD_Metagenome	NA	NA	NA	NA	33706	344_2	Clustered	9	VC_344_2	9	0.2872	1	0.2872
contig_1183	Canine_fecal_metagenome	NA	s__Blautia sp900556555	Firmicutes	f__Lachnospiraceae	34086	344_2	Clustered	9	VC_344_2	9	0.2872	1	0.2872
contig_1183	Canine_fecal_metagenome	NA	s__Blautia sp900556555	Firmicutes	f__Lachnospiraceae	34086	344_2	Clustered	9	VC_344_2	9	0.2872	1	0.2872
uvig_421880	GPD_Metagenome	NA	Tyzzerella nexilis	Firmicutes	f__Lachnospiraceae	35841	344_2	Clustered	9	VC_344_2	9	0.2872	1	0.2872
uvig_461081	GPD_Metagenome	NA	NA	NA	NA	36148	344_2	Clustered	9	VC_344_2	9	0.2872	1	0.2872
uvig_85750	GPD_Metagenome	NA	NA	NA	NA	37860	344_2	Clustered	9	VC_344_2	9	0.2872	1	0.2872
uvig_430196	GPD_Metagenome	NA	NA	NA	NA	39777	344_2	Clustered	9	VC_344_2	9	0.2872	1	0.2872
uvig_559287	GPD_Metagenome	NA	Clostridium_U hiranonis	Firmicutes	s__Clostridium_U hiranonis	13060	347_0	Clustered	3	VC_347_0	3	0.4373	0.993129	0.4343
uvig_382078	GPD_Metagenome	NA	Clostridium_U hiranonis	Firmicutes	s__Clostridium_U hiranonis	13237	347_0	Clustered	3	VC_347_0	3	0.4373	0.993129	0.4343
contig_98	Canine_fecal_metagenome	NA	s__Clostridium_U hiranonis	Firmicutes	s__Clostridium_U hiranonis	34195	347_0	Clustered	3	VC_347_0	3	0.4373	0.993129	0.4343
uvig_482083	GPD_Metagenome	NA	NA	NA	g__Fusobacterium	21506	348_0	Clustered	12	VC_348_0	12	0.9745	0.999998	0.9745
uvig_243191	GPD_Metagenome	NA	Fusobacterium_A mortiferum	Fusobacteriota	g__Fusobacterium	31715	348_0	Clustered	12	VC_348_0	12	0.9745	0.999998	0.9745
uvig_327743	GPD_Metagenome	NA	Fusobacterium_A mortiferum	Fusobacteriota	g__Fusobacterium	35722	348_0	Clustered	12	VC_348_0	12	0.9745	0.999998	0.9745
uvig_71157	GPD_Metagenome	NA	Fusobacterium_A mortiferum	Fusobacteriota	g__Fusobacterium	40528	348_0	Clustered	12	VC_348_0	12	0.9745	0.999998	0.9745
uvig_334553	GPD_Metagenome	NA	NA	NA	NA	40761	348_0	Clustered	12	VC_348_0	12	0.9745	0.999998	0.9745
contig_3006	Canine_fecal_metagenome	NA	s__Fusobacterium_B sp900554885	Fusobacteriota	g__Fusobacterium	43899	348_0	Clustered	12	VC_348_0	12	0.9745	0.999998	0.9745
uvig_298345	GPD_Metagenome	NA	Fusobacterium_A mortiferum	Fusobacteriota	g__Fusobacterium	43906	348_0	Clustered	12	VC_348_0	12	0.9745	0.999998	0.9745
uvig_295655	GPD_Metagenome	NA	Fusobacterium_A ulcerans	Fusobacteriota	g__Fusobacterium	44053	348_0	Clustered	12	VC_348_0	12	0.9745	0.999998	0.9745
uvig_118553	GPD_Metagenome	NA	NA	NA	NA	46242	348_0	Clustered	12	VC_348_0	12	0.9745	0.999998	0.9745
uvig_138723	GPD_Metagenome	NA	NA	NA	NA	49792	348_0	Clustered	12	VC_348_0	12	0.9745	0.999998	0.9745
uvig_329803	GPD_Metagenome	NA	NA	NA	NA	51607	348_0	Clustered	12	VC_348_0	12	0.9745	0.999998	0.9745
uvig_230861	GPD_Metagenome	NA	NA	NA	NA	55255	348_0	Clustered	12	VC_348_0	12	0.9745	0.999998	0.9745
contig_807	Canine_fecal_metagenome	NA	s__Phascolarctobacterium_A sp900544885	Firmicutes	c__Negativicutes	22711	36_0	Clustered	4	VC_36_0	4	0.2957	0.999975	0.2957
uvig_327629	GPD_Metagenome	Myoviridae	Megamonas funiformis	Firmicutes	c__Negativicutes	32668	36_0	Clustered	4	VC_36_0	4	0.2957	0.999975	0.2957
uvig_540207	GPD_Metagenome	Myoviridae	NA	NA	NA	47144	36_0	Clustered	4	VC_36_0	4	0.2957	0.999975	0.2957
uvig_291682	GPD_Metagenome	Myoviridae	NA	NA	NA	52055	36_0	Clustered	4	VC_36_0	4	0.2957	0.999975	0.2957
uvig_289909	GPD_Metagenome	NA	NA	NA	NA	15237	403_0	Clustered	16	VC_403_0	16	0.8004	1	0.8004
uvig_252652	GPD_Metagenome	NA	NA	NA	NA	20883	403_0	Clustered	16	VC_403_0	16	0.8004	1	0.8004
uvig_501384	GPD_Metagenome	NA	NA	NA	NA	21788	403_0	Clustered	16	VC_403_0	16	0.8004	1	0.8004
uvig_495498	GPD_Metagenome	NA	NA	NA	NA	26902	403_0	Clustered	16	VC_403_0	16	0.8004	1	0.8004
uvig_230296	GPD_Metagenome	NA	NA	NA	NA	30260	403_0	Clustered	16	VC_403_0	16	0.8004	1	0.8004
uvig_536302	GPD_Metagenome	NA	NA	NA	NA	30986	403_0	Clustered	16	VC_403_0	16	0.8004	1	0.8004
uvig_454622	GPD_Metagenome	NA	NA	NA	NA	31479	403_0	Clustered	16	VC_403_0	16	0.8004	1	0.8004
uvig_158055	GPD_Metagenome	NA	NA	NA	NA	31672	403_0	Clustered	16	VC_403_0	16	0.8004	1	0.8004
uvig_592456	GPD_Metagenome	NA	NA	NA	NA	31969	403_0	Clustered	16	VC_403_0	16	0.8004	1	0.8004
uvig_476069	GPD_Metagenome	NA	NA	NA	NA	33181	403_0	Clustered	16	VC_403_0	16	0.8004	1	0.8004
uvig_164173	GPD_Metagenome	NA	NA	NA	NA	33302	403_0	Clustered	16	VC_403_0	16	0.8004	1	0.8004
contig_2550	Canine_fecal_metagenome	NA	s__Faecalibacterium sp900540455	Firmicutes	s__Faecalibacterium sp900540455	34244	403_0	Clustered	16	VC_403_0	16	0.8004	1	0.8004
uvig_477114	GPD_Metagenome	NA	NA	NA	NA	35533	403_0	Clustered	16	VC_403_0	16	0.8004	1	0.8004
uvig_204867	GPD_Metagenome	NA	NA	NA	NA	39352	403_0	Clustered	16	VC_403_0	16	0.8004	1	0.8004
uvig_246249	GPD_Metagenome	NA	NA	NA	NA	44184	403_0	Clustered	16	VC_403_0	16	0.8004	1	0.8004
uvig_335147	GPD_Metagenome	NA	NA	NA	NA	46651	403_0	Clustered	16	VC_403_0	16	0.8004	1	0.8004
contig_1510	Canine_fecal_metagenome	NA	s__Prevotellamassilia sp000437675	Bacteroidetes	s__Prevotellamassilia sp000437675	37057	405_0	Clustered	5	VC_405_0	5	0.6934	1	0.6934
uvig_76430	GPD_Metagenome	NA	NA	NA	NA	40200	405_0	Clustered	5	VC_405_0	5	0.6934	1	0.6934
uvig_426795	GPD_Metagenome	NA	NA	NA	NA	44614	405_0	Clustered	5	VC_405_0	5	0.6934	1	0.6934
uvig_454007	GPD_Metagenome	NA	NA	NA	NA	50662	405_0	Clustered	5	VC_405_0	5	0.6934	1	0.6934
uvig_405343	GPD_Metagenome	NA	NA	NA	NA	55162	405_0	Clustered	5	VC_405_0	5	0.6934	1	0.6934
contig_1242	Canine_fecal_metagenome	NA	g__Bacteroides;s__	Bacteroidetes	g__Bacteroides;s__	6365	488_0	Clustered	3	VC_488_0	3	0.8475	0.925543	0.7844
uvig_295632	GPD_Metagenome	NA	NA	NA	NA	11505	488_0	Clustered	3	VC_488_0	3	0.8475	0.925543	0.7844
uvig_278471	GPD_Metagenome	NA	NA	NA	NA	12378	488_0	Clustered	3	VC_488_0	3	0.8475	0.925543	0.7844
uvig_513185	GPD_Metagenome	NA	NA	NA	NA	46735	508_0	Clustered	11	VC_508_0	11	0.7182	1	0.7182
uvig_278461	GPD_Metagenome	NA	NA	NA	NA	50249	508_0	Clustered	11	VC_508_0	11	0.7182	1	0.7182
uvig_447894	GPD_Metagenome	NA	NA	NA	NA	51048	508_0	Clustered	11	VC_508_0	11	0.7182	1	0.7182
uvig_426766	GPD_Metagenome	NA	NA	NA	NA	51988	508_0	Clustered	11	VC_508_0	11	0.7182	1	0.7182
uvig_508102	GPD_Metagenome	NA	NA	NA	NA	54282	508_0	Clustered	11	VC_508_0	11	0.7182	1	0.7182
contig_3632	Canine_fecal_metagenome	NA	s__Phocaeicola coprocola	Bacteroidetes	o__Bacteroidales	59043	508_0	Clustered	11	VC_508_0	11	0.7182	1	0.7182
uvig_418584	GPD_Metagenome	NA	NA	NA	NA	66055	508_0	Clustered	11	VC_508_0	11	0.7182	1	0.7182
uvig_524067	GPD_Metagenome	NA	NA	NA	NA	66699	508_0	Clustered	11	VC_508_0	11	0.7182	1	0.7182
uvig_556541	GPD_Metagenome	NA	NA	NA	NA	73013	508_0	Clustered	11	VC_508_0	11	0.7182	1	0.7182
uvig_371162	GPD_Metagenome	NA	NA	NA	NA	76966	508_0	Clustered	11	VC_508_0	11	0.7182	1	0.7182
uvig_441427	GPD_Metagenome	NA	Parabacteroides distasonis	Bacteroidetes	o__Bacteroidales	91096	508_0	Clustered	11	VC_508_0	11	0.7182	1	0.7182
uvig_142710	GPD_Metagenome	NA	NA	NA	NA	23185	510_0	Clustered	13	VC_510_0	13	0.7109	1	0.7109
uvig_469573	GPD_Metagenome	NA	NA	NA	NA	24651	510_0	Clustered	13	VC_510_0	13	0.7109	1	0.7109
uvig_481442	GPD_Metagenome	NA	NA	NA	NA	25683	510_0	Clustered	13	VC_510_0	13	0.7109	1	0.7109
uvig_417873	GPD_Metagenome	NA	NA	NA	NA	29715	510_0	Clustered	13	VC_510_0	13	0.7109	1	0.7109
contig_873	Canine_fecal_metagenome	NA	s__Prevotellamassilia sp000437675	Bacteroidetes	f__Bacteroidaceae	31919	510_0	Clustered	13	VC_510_0	13	0.7109	1	0.7109
uvig_467716	GPD_Metagenome	NA	NA	NA	NA	32523	510_0	Clustered	13	VC_510_0	13	0.7109	1	0.7109
uvig_493183	GPD_Metagenome	NA	Bacteroides_B massiliensis	Bacteroidetes	f__Bacteroidaceae	32588	510_0	Clustered	13	VC_510_0	13	0.7109	1	0.7109
uvig_313277	GPD_Metagenome	NA	NA	NA	NA	35538	510_0	Clustered	13	VC_510_0	13	0.7109	1	0.7109
uvig_548595	GPD_Metagenome	NA	Bacteroides_B massiliensis	Bacteroidetes	f__Bacteroidaceae	41209	510_0	Clustered	13	VC_510_0	13	0.7109	1	0.7109
uvig_502575	GPD_Metagenome	NA	NA	NA	NA	42389	510_0	Clustered	13	VC_510_0	13	0.7109	1	0.7109
uvig_373142	GPD_Metagenome	NA	NA	NA	NA	44711	510_0	Clustered	13	VC_510_0	13	0.7109	1	0.7109
uvig_268539	GPD_Metagenome	NA	NA	NA	NA	51460	510_0	Clustered	13	VC_510_0	13	0.7109	1	0.7109
uvig_123639	GPD_Metagenome	NA	Parabacteroides merdae, Bacteroides_B massiliensis	Bacteroidetes	f__Tannerellaceae, f__Bacteroidaceae	114264	510_0	Clustered	13	VC_510_0	13	0.7109	1	0.7109
contig_2130	Canine_fecal_metagenome	NA	s__Phocaeicola sp900546645	Bacteroidetes	f__Bacteroidaceae	44212	544_0	Clustered	4	VC_544_0	4	0.8017	0.999838	0.8016
uvig_287841	GPD_Metagenome	NA	Bacteroides cellulosilyticus	Bacteroidetes	f__Bacteroidaceae	45428	544_0	Clustered	4	VC_544_0	4	0.8017	0.999838	0.8016
uvig_475219	GPD_Metagenome	NA	Bacteroides uniformis, Bacteroides cellulosilyticus	Bacteroidetes	f__Bacteroidaceae	46837	544_0	Clustered	4	VC_544_0	4	0.8017	0.999838	0.8016
contig_1578	Canine_fecal_metagenome	NA	s__Phocaeicola coprocola	Bacteroidetes	f__Bacteroidaceae	57738	544_0	Clustered	4	VC_544_0	4	0.8017	0.999838	0.8016
uvig_283632	GPD_Metagenome	NA	NA	NA	NA	27532	545_0	Clustered	18	VC_545_0	18	0.7414	1	0.7414
contig_1551	Canine_fecal_metagenome	NA	s__Phocaeicola sp900546645	Bacteroidetes	f__Bacteroidaceae	34229	545_0	Clustered	18	VC_545_0	18	0.7414	1	0.7414
uvig_531738	GPD_Metagenome	NA	NA	NA	NA	35187	545_0	Clustered	18	VC_545_0	18	0.7414	1	0.7414
uvig_266549	GPD_Metagenome	NA	Bacteroides_B vulgatus	Bacteroidetes	f__Bacteroidaceae	36116	545_0	Clustered	18	VC_545_0	18	0.7414	1	0.7414
uvig_63846	GPD_Metagenome	NA	NA	NA	NA	38738	545_0	Clustered	18	VC_545_0	18	0.7414	1	0.7414
uvig_505639	GPD_Metagenome	NA	NA	NA	NA	43452	545_0	Clustered	18	VC_545_0	18	0.7414	1	0.7414
uvig_27144	GPD_Metagenome	NA	NA	NA	NA	44942	545_0	Clustered	18	VC_545_0	18	0.7414	1	0.7414
uvig_285404	GPD_Metagenome	NA	NA	NA	NA	48667	545_0	Clustered	18	VC_545_0	18	0.7414	1	0.7414
uvig_554986	GPD_Metagenome	NA	Bacteroides_B vulgatus	Bacteroidetes	f__Bacteroidaceae	48862	545_0	Clustered	18	VC_545_0	18	0.7414	1	0.7414
uvig_390139	GPD_Metagenome	NA	NA	NA	NA	52322	545_0	Clustered	18	VC_545_0	18	0.7414	1	0.7414
ivig_1722	GPD_Isolate	NA	Bacteroides_B vulgatus	Bacteroidetes	f__Bacteroidaceae	52849	545_0	Clustered	18	VC_545_0	18	0.7414	1	0.7414
uvig_389760	GPD_Metagenome	NA	NA	NA	NA	54747	545_0	Clustered	18	VC_545_0	18	0.7414	1	0.7414
uvig_9547	GPD_Metagenome	NA	NA	NA	NA	57863	545_0	Clustered	18	VC_545_0	18	0.7414	1	0.7414
uvig_329870	GPD_Metagenome	NA	NA	NA	NA	60009	545_0	Clustered	18	VC_545_0	18	0.7414	1	0.7414
uvig_77822	GPD_Metagenome	NA	NA	NA	NA	65911	545_0	Clustered	18	VC_545_0	18	0.7414	1	0.7414
uvig_539128	GPD_Metagenome	NA	NA	NA	NA	66079	545_0	Clustered	18	VC_545_0	18	0.7414	1	0.7414
uvig_216305	GPD_Metagenome	NA	NA	NA	NA	73761	545_0	Clustered	18	VC_545_0	18	0.7414	1	0.7414
uvig_344030	GPD_Metagenome	NA	Prevotella copri	Bacteroidetes	f__Bacteroidaceae	81586	545_0	Clustered	18	VC_545_0	18	0.7414	1	0.7414
uvig_182195	GPD_Metagenome	NA	Bacteroides cellulosilyticus	Bacteroidetes	f__Bacteroidaceae	12008	547_0	Clustered	3	VC_547_0	3	0.1888	0.558191	0.1054
uvig_227611	GPD_Metagenome	NA	NA	NA	NA	20577	547_0	Clustered	3	VC_547_0	3	0.1888	0.558191	0.1054
contig_873	Canine_fecal_metagenome	NA	s__Prevotellamassilia sp000437675	Bacteroidetes	f__Bacteroidaceae	31919	547_0	Clustered	3	VC_547_0	3	0.1888	0.558191	0.1054
contig_613	Canine_fecal_metagenome	NA	s__Blautia hansenii	Firmicutes	f__Lachnospiraceae	3767	552_0	Clustered	3	VC_552_0	3	0.6546	0.808633	0.5293
contig_2881	Canine_fecal_metagenome	NA	s__Ruminococcus_B gnavus	Firmicutes	f__Lachnospiraceae	6213	552_0	Clustered	3	VC_552_0	3	0.6546	0.808633	0.5293
uvig_225220	GPD_Metagenome	NA	NA	NA	NA	24186	552_0	Clustered	3	VC_552_0	3	0.6546	0.808633	0.5293
uvig_307372	GPD_Metagenome	NA	NA	NA	NA	10704	553_0	Clustered	3	VC_553_0	3	0.1664	0.599193	0.0997
uvig_494366	GPD_Metagenome	NA	NA	NA	NA	19428	553_0	Clustered	3	VC_553_0	3	0.1664	0.599193	0.0997
contig_327	Canine_fecal_metagenome	NA	s__Blautia_A sp000433815	Firmicutes	s__Blautia_A sp000433815	150650	553_0	Clustered	3	VC_553_0	3	0.1664	0.599193	0.0997
uvig_547890	GPD_Metagenome	NA	NA	NA	NA	86203	554_0	Clustered	2	VC_554_0	2	0.054	0.743865	0.0402
uvig_83288	GPD_Metagenome	NA	NA	NA	NA	116273	554_0	Clustered	2	VC_554_0	2	0.054	0.743865	0.0402
uvig_63700	GPD_Metagenome	NA	NA	NA	NA	185164	554_1	Clustered	7	VC_554_1	7	0.4373	0.999991	0.4373
uvig_71130	GPD_Metagenome	NA	NA	NA	NA	186065	554_1	Clustered	7	VC_554_1	7	0.4373	0.999991	0.4373
uvig_35384	GPD_Metagenome	NA	NA	NA	NA	189031	554_1	Clustered	7	VC_554_1	7	0.4373	0.999991	0.4373
uvig_18482	GPD_Metagenome	NA	NA	NA	NA	190816	554_1	Clustered	7	VC_554_1	7	0.4373	0.999991	0.4373
contig_3913	Canine_fecal_metagenome	NA	s__Enterocloster sp001517625	Firmicutes	s__Enterocloster sp001517625	191453	554_1	Clustered	7	VC_554_1	7	0.4373	0.999991	0.4373
uvig_528282	GPD_Metagenome	NA	NA	NA	NA	193278	554_1	Clustered	7	VC_554_1	7	0.4373	0.999991	0.4373
uvig_222779	GPD_Metagenome	NA	NA	NA	NA	195279	554_1	Clustered	7	VC_554_1	7	0.4373	0.999991	0.4373
uvig_19000	GPD_Metagenome	NA	NA	NA	NA	136002	554_2	Clustered/Singleton	1	VC_554_2	1	0	1	0
contig_807	Canine_fecal_metagenome	NA	s__Phascolarctobacterium_A sp900544885	Firmicutes	s__Phascolarctobacterium_A sp900544885	22711	555_0	Clustered	4	VC_555_0	4	0.4951	0.999884	0.495
uvig_112346	GPD_Metagenome	NA	NA	NA	NA	24702	555_0	Clustered	4	VC_555_0	4	0.4951	0.999884	0.495
uvig_473438	GPD_Metagenome	NA	NA	NA	NA	37048	555_0	Clustered	4	VC_555_0	4	0.4951	0.999884	0.495
uvig_146278	GPD_Metagenome	NA	NA	NA	NA	38604	555_0	Clustered	4	VC_555_0	4	0.4951	0.999884	0.495

### Sheet: Add File 6 - Mobilome f(x)
Additional File 6. Mobilome functions in CanMAGs vs. representative genome.
Mobilome functions and gene products annotated by Prokka against COGs database. In green, CanMAGs with more mobilome functions.
*Representative genomes derived from pure culture and **Representative genomes with a "complete genome" assembly level in NCBI.
The remaining representative genomes are short-read MAGs from environmental sources
Mobilome functions - gene product	CanMAG_01	GCA_900544885.1
s__Phascolarctobacterium_A sp900544885	54	0
IS30 family transposase IS1470	1	0
IS30 family transposase ISHahy9	1	0
IS30 family transposase ISL7	49	0
IS30 family transposase ISLjo1	1	0
Putative transposase InsK for insertion sequence element IS150	2	0
Mobilome functions - gene product	CanMAG_02	GCA_000435655.1
s__Clostridium_Q sp000435655	5	0
Putative transposase InsK for insertion sequence element IS150	5	0
Mobilome functions - gene product	CanMAG_04	GCF_000271405.2**
s__Enterococcus_B hirae	2	1
Putative prophage phiRv2 integrase	1	0
Putative transposase InsK for insertion sequence element IS150	0	1
Tyrosine recombinase XerS	1	0
Mobilome functions - gene product	CanMAG_05	GCF_004168205.1*
s__Catenibacterium sp000437715	8	5
ComG operon protein 3	1	1
Group II intron-encoded protein LtrA	0	1
IS30 family transposase ISL7	3	0
IS30 family transposase ISSpn9	1	1
IS4 family transposase IS1675	2	1
Putative prophage phiRv2 integrase	1	1
Mobilome functions - gene product	CanMAG_06	GCF_000384195.1*
s__Allobaculum stercoricanis	8	8
ComG operon protein 3	1	1
Group II intron-encoded protein LtrA	1	1
IS30 family transposase ISSau1	1	1
Putative transposase InsK for insertion sequence element IS150	5	5
Mobilome functions - gene product	CanMAG_07	Bissell_001
g__Erysipelatoclostridium;s__	2	1
ComG operon protein 3	1	0
IS4 family transposase IS1675	1	1
Mobilome functions - gene product	CanMAG_09	GCF_002222595.2**
s__Blautia hansenii	6	5
IS30 family transposase ISCth2	0	2
IS4 family transposase IS1675	3	0
Putative prophage phiRv2 integrase	2	2
Tyrosine recombinase XerS	1	1
Mobilome functions - gene product	CanMAG_10	GCA_000432195.1
s__Blautia sp000432195	5	2
Putative prophage phiRv2 integrase	1	0
Putative transposase InsK for insertion sequence element IS150	3	1
Tyrosine recombinase XerS	1	1
Mobilome functions - gene product	CanMAG_11	GCF_003287895.1**
s__Blautia sp003287895	3	5
Group II intron-encoded protein LtrA	0	1
IS4 family transposase IS1675	0	1
Putative prophage phiRv2 integrase	2	2
Tyrosine recombinase XerS	1	1
Mobilome functions - gene product	CanMAG_12	Peterbilt_039
s__Blautia sp900556555*	7	1
IS30 family transposase ISSmi1	2	0
IS30 family transposase ISStin4	1	0
Putative prophage phiRv2 integrase	2	0
Putative transposase InsK for insertion sequence element IS150	1	0
Tyrosine recombinase XerS	1	1
Mobilome functions - gene product	CanMAG_14	GCA_900541345.1
s__Blautia_A sp900541345	2	2
Putative prophage phiRv2 integrase	1	1
Tyrosine recombinase XerS	1	1
Mobilome functions - gene product	CanMAG_15	GCF_001517625.2*
s__Enterocloster sp001517625	5	5
Group II intron-encoded protein LtrA	2	1
IS4 family transposase ISWpi18	0	1
Putative prophage phiRv2 integrase	1	2
Putative transposase InsK for insertion sequence element IS150	2	0
Tyrosine recombinase XerS	0	1
Mobilome functions - gene product	CanMAG_16	GCF_004346095.1*
s__Faecalimonas umbilicata	0	5
Group II intron-encoded protein LtrA	0	1
IS30 family transposase ISCth2	0	1
IS30 family transposase ISHahy9	0	1
IS4 family transposase IS1675	0	1
Putative prophage phiRv2 integrase	0	1
Mobilome functions - gene product	CanMAG_17	GCF_002959615.1*
s__Ruminococcus_B gnavus	9	6
Group II intron-encoded protein LtrA	0	1
IS30 family transposase ISCth2	0	1
IS30 family transposase ISHahy9	0	1
IS30 family transposase ISStin4	1	0
IS4 family transposase IS1675	3	3
IS5 family transposase ISRin1	2	0
Putative prophage phiRv2 integrase	1	0
Putative transposase InsK for insertion sequence element IS150	2	0
Mobilome functions - gene product	CanMAG_19	Scrappy_009
g__Schaedlerella;s__	3	1
Putative prophage phiRv2 integrase	2	0
Tyrosine recombinase XerS	1	1
Mobilome functions - gene product	CanMAG_21	Oklahoma_026
g__UMGS966;s__	1	1
Putative prophage phiRv2 integrase	1	1
Mobilome functions - gene product	CanMAG_22	GCF_000245775.1*
s__Megamonas funiformis	10	7
IS30 family transposase IS658	7	2
IS30 family transposase ISSau1	0	2
Putative prophage phiRv2 integrase	2	3
Putative transposase InsK for insertion sequence element IS150	1	0
Mobilome functions - gene product	CanMAG_23	GCF_000154845.1*
s__Phocaeicola coprocola	25	45
Group II intron-encoded protein LtrA	2	5
IS4 family transposase IS943	4	7
IS4 family transposase ISBf13	2	0
IS4 family transposase ISBf8	4	2
IS4 family transposase ISBthe1	0	4
IS4 family transposase ISCARN70	0	16
IS4 family transposase ISDar2	2	3
IS4 family transposase ISDra7	3	2
IS4 family transposase ISPg4	1	1
IS4 family transposase ISPosp4	2	4
IS5 family transposase ISRfsp3	2	1
Putative transposase InsK for insertion sequence element IS150	3	0
Mobilome functions - gene product	CanMAG_24	GCF_000187895.1*
s__Phocaeicola plebeius	1	7
Group II intron-encoded protein LtrA	1	5
IS5 family transposase ISBpl1	0	2
Mobilome functions - gene product	CanMAG_25	GCA_900546645.1
s__Phocaeicola sp900546645	16	2
Group II intron-encoded protein LtrA	2	1
IS4 family transposase IS943	0	1
IS4 family transposase ISBf13	1	0
IS4 family transposase ISBf8	2	0
IS4 family transposase ISPg4	9	0
IS5 family transposase ISCwa2	1	0
IS5 family transposase ISRfsp3	1	0
Mobilome functions - gene product	CanMAG_26	Flurry_018
s__Phocaeicola sp900556846	17	0
Group II intron-encoded protein LtrA	1	0
IS4 family transposase ISBf8	2	0
IS4 family transposase ISBthe1	2	0
IS4 family transposase ISDar2	3	0
IS4 family transposase ISPg4	2	0
IS5 family transposase ISCwa2	1	0
IS5 family transposase ISPg7	1	0
IS5 family transposase ISRfsp3	4	0
Putative transposase InsK for insertion sequence element IS150	1	0
Mobilome functions - gene product	CanMAG_27	GCA_000437675.1
s__Prevotellamassilia sp000437675	39	2
Group II intron-encoded protein LtrA	1	0
IS30 family transposase IS4351	2	2
IS4 family transposase ISBf8	4	0
IS4 family transposase ISCARN70	5	0
IS4 family transposase ISPg4	5	0
IS5 family transposase ISBpl1	6	0
IS5 family transposase ISPg7	15	0
IS5 family transposase ISRfsp3	1	0
Mobilome functions - gene product	CanMAG_28	GCA_900541335.1
s__Prevotellamassilia sp900541335	4	0
IS4 family transposase IS1598	1	0
IS4 family transposase ISBf8	1	0
IS4 family transposase ISPg4	1	0
IS5 family transposase ISBf6	1	0
Mobilome functions - gene product	CanMAG_31	MGYG-HGUT-01574
g__Sutterella;s__	4	2
IS4 family transposase IS1598	1	0
Prophage integrase IntA	1	1
Prophage integrase IntS	0	1
putative HTH-type transcriptional regulator	1	0
Putative transposase InsK for insertion sequence element IS150	1	0
Mobilome functions - gene product	CanMAG_32	Freddie_038
g__Succinivibrio;s__	5	4
Group II intron-encoded protein LtrA	2	0
High frequency lysogenization protein HflD	1	1
Prophage integrase IntA	2	3
Mobilome functions - gene product	CanMAG_33	GCF_000156175.1*
s__Collinsella intestinalis	0	1
Putative transposase InsK for insertion sequence element IS150	0	1
